# Selection on *VPS13A* linked to long-distance migratory behavior in a songbird

**DOI:** 10.1101/585398

**Authors:** David P. L. Toews, Scott A. Taylor, Henry M. Streby, Gunnar R. Kramer, Irby J. Lovette

## Abstract

Animal migration demands an interconnected suite of physiological, behavioral, and neurological adaptations for individuals to successfully navigate and travel over long distances^1–3^. This trait complex is especially crucial for small songbirds whose migratory behaviors—like directionality and orientation—are innate^4,5^, rather than being learned as in many large, longer-lived birds. Identifying causal genes involved in these traits has been a central goal of migration ecology, and this endeavor has been furthered by genome-scale comparisons^6^. However, even the most successful studies of migration genetics have only achieved low resolution associations, identifying large chromosomal regions, across multiple haplotype blocks, that encompass hundreds of putatively causal genes^7,8^. Here we leverage the extreme genomic similarity among golden-winged (*Vermivora chrysoptera*) and blue-winged warblers (*Vermivora cyanoptera*)^9^ to identify a single gene—*Vacuolar Protein Sorting 13 Homolog A* (*VPS13A*)—that is associated with distinct differences in migration directionality to Central American (CA) versus South American (SA) wintering areas^10^. Moreover, we find significantly reduced sequence variation in this gene-region for SA wintering birds, and show this is the result of strong natural selection on this gene. In humans, *VPS13A* codes for chorein, and variants of this gene are associated with the neurodegenerative disorder chorea-acanthocytosis^11^. This new association provides the strongest gene-level linkage for avian migration directionality, and further interrogation of this gene will allow for a better understanding of its role in neuro-muscular processes across vertebrates.
