## Supplemental Table 1, sample information for "Selection on *VPS13A* linked to long-distance migratory behavior in a songbird"

### Sheet: Sheet1
Band or ID	Winter Location	phenotype	State/Province	Collector	N	W	Geolocator
2750-63508	central_america	BW	Illinois	Streby/Kramer	37.8596	-89.5129	Yes
2750-63506	central_america	BW	Illinois	Streby/Kramer	37.8169	-89.4622	Yes
2750-63523	central_america	BW	Illinois	Streby/Kramer	39.4023	-88.1356	Yes
2750-63504	central_america	BW	Illinois	Streby/Kramer	37.8169	-89.4622	Yes
2690-98096	central_america	BW	Kentucky	Streby/Kramer	36.9126	-83.5621	Yes
2060-41035	central_america	GW	Manitoba	VanWilgenburg	50.9986	-100.065	No
2060-41047	central_america	GW	Manitoba	VanWilgenburg	50.7821	-99.6465	No
2060-41054	central_america	GW	Manitoba	VanWilgenburg	51.0148	-100.06	No
2060-41058	central_america	GW	Manitoba	VanWilgenburg	51.001	-100.068	No
2060-41061	central_america	GW	Manitoba	VanWilgenburg	50.9943	-100.068	No
2490-57314	central_america	GW	Manitoba	Vallender	50.7847	-99.6089	No
2060-41056	central_america	GW	Manitoba	VanWilgenburg	51.0195	-100.061	No
2490-57316	central_america	GW	Manitoba	Vallender	50.7805	-99.6224	No
2740-78914	central_america	GW	Manitoba	Streby/Kramer	51.0243	-99.9405	Yes
2740-84929	central_america	GW	Manitoba	Streby/Kramer	49.6344	-96.3061	Yes
2740-78903	central_america	GW	Manitoba	Streby/Kramer	51.3512	-100.581	Yes
2740-84922	central_america	GW	Manitoba	Streby/Kramer	49.6257	-96.308	Yes
2750-63243	central_america	BW	Massachussetts	Streby/Kramer	42.4907	-72.7443	Yes
2750-63238	central_america	BW	Massachussetts	Streby/Kramer	42.655	-72.6023	Yes
2770-39353	central_america	BW	Massachussetts	Streby/Kramer	42.3427	-72.5683	Yes
2750-63237	south_america	BW	Massachussetts	Streby/Kramer	42.6561	-72.6012	Yes
2750-63351	central_america	Hybrid	Michigan	Streby/Kramer	44.0131	-84.3079	Yes
2750-63331	central_america	GW	Michigan	Streby/Kramer	43.947	-84.2666	Yes
2750-63335	central_america	BW	Michigan	Streby/Kramer	43.9474	-84.2663	Yes
2750-63360	central_america	BW	Michigan	Streby/Kramer	42.6152	-85.4103	Yes
2750-63353	central_america	BW	Michigan	Streby/Kramer	42.6098	-85.396	Yes
2750-63410	central_america	GW	Minnesota	Streby/Kramer	47.0046	-95.6183	Yes
2750-63448	central_america	GW	Minnesota	Streby/Kramer	45.5182	-93.7045	Yes
2690-98282	central_america	GW	Minnesota	Streby/Kramer	46.5332	-93.4067	Yes
2750-63373	central_america	GW	Minnesota	Streby/Kramer	46.5297	-93.3964	Yes
2690-98276	central_america	GW	Minnesota	Streby/Kramer	46.5335	-93.4068	Yes
2690-98043	central_america	GW	Minnesota	Streby/Kramer	46.539	-93.3783	Yes
2750-63256	central_america	GW	Minnesota	Streby/Kramer	46.5353	-93.4009	Yes
2750-63255	central_america	GW	Minnesota	Streby/Kramer	46.5353	-93.4009	Yes
OZ99-180	central_america	BW	Missouri	Ricklefs	36.8546	-93.1982	No
OZ99-070	central_america	BW	Missouri	Ricklefs	36.8546	-93.1982	No
2650-01181	central_america	BW	Missouri	Ricklefs	36.8546	-93.1982	No
2740-78971	central_america	BW	Ontario	Streby/Kramer	44.0028	-79.1268	Yes
2740-78953	central_america	GW	Ontario	Streby/Kramer	44.6388	-76.3397	Yes
2740-78955	central_america	GW	Ontario	Streby/Kramer	44.637	-76.3403	Yes
2740-78772	central_america	BW	Ontario	Streby/Kramer	44.0073	-79.1262	Yes
2740-78968	south_america	GW	Ontario	Streby/Kramer	44.7006	-79.5481	Yes
2750-63202	central_america	BW	Pennsylvnia	Streby/Kramer	41.0035	-77.6871	Yes
2750-63225	central_america	BW	Pennsylvnia	Streby/Kramer	40.6607	-77.9286	Yes
2520-97646	south_america	GW	Pennsylvnia	Larkin	41.2501	-77.8836	No
2520-97647	south_america	GW	Pennsylvnia	Larkin	41.2501	-77.8819	No
2520-97669	south_america	GW	Pennsylvnia	Larkin	41.2492	-77.883	No
2750-63210	south_america	Hybrid	Pennsylvnia	Streby/Kramer	41.0087	-77.6766	Yes
2750-63228	south_america	Hybrid	Pennsylvnia	Streby/Kramer	40.6664	-77.9343	Yes
2560-53231	central_america	BW	Tennessee	Streby/Kramer	35.9324	-84.4079	Yes
2560-53254	central_america	BW	Tennessee	Streby/Kramer	36.6194	-87.5148	Yes
2770-39700	south_america	GW	Virginia	Streby/Kramer	38.2597	-79.6418	Yes
2840-29302	south_america	GW	Virginia	Toews/Taylor	38.545	-79.5635	No
2840-29303	south_america	GW	Virginia	Toews/Taylor	38.545	-79.5635	No
2840-29304	south_america	GW	Virginia	Toews/Taylor	38.5528	-79.5609	No
2530-62402	south_america	GW	West Virginia	Aldinger	38.3155	-80.085	No
2540-29241	south_america	GW	West Virginia	Aldinger	38.9207	-79.7376	No
2540-29251	south_america	GW	West Virginia	Aldinger	38.3163	-80.0877	No
2840-29305	south_america	GW	West Virginia	Toews/Taylor	38.5714	-79.5651	No
2840-29306	south_america	GW	West Virginia	Toews/Taylor	38.6	-79.5163	No
2840-29310	south_america	GW	West Virginia	Toews/Taylor	38.3553	-80.0875	No
2840-29311	south_america	GW	West Virginia	Toews/Taylor	38.3099	-80.0808	No
2840-29314	south_america	GW	West Virginia	Toews/Taylor	38.3089	-80.0885	No
2840-29315	south_america	GW	West Virginia	Toews/Taylor	38.9216	-79.7403	No
2750-63537	central_america	BW	Wisconsin	Streby/Kramer	44.328	-90.1359	Yes
2750-63553	central_america	Hybrid	Wisconsin	Streby/Kramer	44.3098	-90.1779	Yes
2750-63550	central_america	BW	Wisconsin	Streby/Kramer	44.3235	-90.1691	Yes
2750-63529	central_america	GW	Wisconsin	Streby/Kramer	44.3164	-90.1353	Yes
2750-63528	central_america	GW	Wisconsin	Streby/Kramer	44.3161	-90.1356	Yes
2750-63464	central_america	BW	Wisconsin	Streby/Kramer	44.3567	-90.1516	Yes
